# Evolution of CTCF underlies the establishment of loop extrusion as a predominant chromatin folding mechanism in vertebrates

**DOI:** 10.64898/2026.10.19.759930

**Authors:** Liene Astica, Rafael D. Acemel, Henrike Schwarzenbacher, Claudia Racioppi, Ana M. Rojas, Josep Rotllant, Ozren Bogdanovic, Francisca M. Real, Lionel Christiaen, Robert Zinzen, Darío G. Lupiáñez

**Affiliations:** Max-Delbrück Center for Molecular Medicine in the Helmholtz Association (MDC), Berlin Institute for Medical Systems Biology (BIMSB), Epigenetics and Sex Development Group, Berlin, Germany; Max-Delbrück Center for Molecular Medicine in the Helmholtz Association (MDC), Berlin Institute for Medical Systems Biology (BIMSB), Systems Biology of Neural Tissue Differentiation Group, Berlin, Germany; Centro Andaluz de Biología del Desarrollo (CABD), CSIC/UPO/JA, Seville, Spain; Humboldt-Universität zu Berlin, Faculty of Biology, Berlin, Germany; Department of Biology, New York University, New York, NY, USA; Regeneron Pharmaceuticals Inc, Tarrytown, NY, USA; Aquatic Biotechnology Lab., Institute of Marine Research, Spanish National Research Council (IIMCSIC), 36208, Vigo, Spain; Michael Sars Centre, University of Bergen, Bergen, Norway; Max-Delbrück Center for Molecular Medicine in the Helmholtz Association (MDC), Advanced Light Microscopy Technology Platform (ALM), Berlin, Germany

## Abstract

CTCF is a DNA-binding protein that emerged in the last bilaterian ancestor and that plays a central role in 3D genome organization. Yet, despite its relevance, genomic studies have revealed notable differences in CTCF function across animal clades. In vertebrates, CTCF is essential for TAD organization through cohesin-mediated loop extrusion, whereas its contribution to chromatin organization outside this clade appears to be more limited. Here we investigate the evolution of CTCF as an architectural factor through a cross-species functional replacement approach, in which orthologs from divergent bilaterian lineages are expressed in either mouse embryonic stem cells or *Drosophila* embryos. Chromosome conformation analyses demonstrated that the ability of CTCF to mediate loop extrusion-dependent TAD formation is encoded within the vertebrate protein. Yet, this property alone is insufficient to establish vertebrate-like genome architecture in an invertebrate background, suggesting the existence of additional lineage-specific factors. ChIP-seq analyses further revealed that CTCF DNA-binding specificity has been progressively refined during bilaterian evolution, with the vertebrate lineage exhibiting a preferential shift towards distal genomic regions that is consistent with an expansion of regulatory domains. Notably, despite failing to form TADs, the ortholog from a non-vertebrate chordate partially rescued the lethality associated with the loss of the vertebrate CTCF protein, indicating that its architectural and regulatory functions are evolutionary independent. Further Hi-C analyses in tunicate and cyclostome species suggest that the ability of CTCF to act as a loop extrusion barrier was already present in the last common ancestor of all vertebrates. Altogether, our findings establish the diversification of CTCF regulation and function as key drivers for the specialization of bilaterian 3D genome organization.
