## Supplementary Tables for "Evolution of CTCF underlies the establishment of loop extrusion as a predominant chromatin folding mechanism in vertebrates"

### Sheet: Supplementary Table 1
Primer Sequence	Purpose
GGCATTGCTCTCAATGACAA	PCR amplification of GAPDH
TGTGAGGGAGATGCTCAGTG
TCTGGGTTCTTTTGTCCTTCCT	PCR amplification of mouse CTCF
CCTCACCTTCCATCTCCCCT
TTCACACCCACGAGAAACCT	PCR amplification of Ciona CTCF
ACGCTTTGCCACACTCCT
TGATTGGGTGTCATTGTGTG	Check zygosity of the integration and generate a WT allele fragment for Sanger sequencing
GCCACTGTACCCTCCATGAC
TGATTGGGTGTCATTGTGTG	Used with ID 3 to genotype for successful 5’ integration
GGTCTTTGTAGTCGCCATCG
TGAACAGGGAAGTGCTGATG	Genotyping for successful 3’ construct integration in mESC
GCTTTTCCTGACTCCCTTTG
ACTACCACCTGCCACTCAAA	Generate a fragment with an integrated ortholog for Sanger sequencing
CGTTCTGGAGTGGTTTACGA

### Sheet: Supplementary Table 2
Name	Source	Purpose
Fm7c; TM2/TM6c	AG Hiesinger, FU	Double balancer line - phenotypic markers for stock creation
X7 FLP	AG Hiesinger, FU	FLP induced FRT recombination
3xFLAG-FRT-dmCTCF	WellGenetics Inc	Control; expresses 3xFLAG-tagged FRT site containing endogenous fly CTCF
3xFLAG-FRT-CTCF-FRT-dmCTCF	WellGenetics Inc	FRT site containing mmCTCF ortholog downstream the 3xFLAG-tagged FRT site containing endogenous locus

### Sheet: Supplementary Table 3
Antibody	Target	Company	Dilution
CTCF	Mus musculus CTCF	Diagenode	1:1000
FLAG	3xFLAG	Sigma-Aldrich	1:1000
B-actin	B-actin	Sigma-Aldrich	1:4000
HRP	mouse	Agilent	1:4000
HRP	rabbit	Agilent	1:4000
